# Defining influenza-specific B cells in vaccine responders, non-responders and influenza breakthrough infections

**DOI:** 10.64898/2026.03.19.710321

**Authors:** Lukasz Kedzierski, Ashleigh I Holloway, Jennifer R Habel, Louise C Rowntree, Shihan Li, Hayley A McQuilten, Fiona James, Lydia Murdiyarso, Ilariya Tarasova, Nancy HL Leung, Yuyun Chen, Dennis KM Ip, Stephen J Kent, Malik Peiris, Steven Y C Tong, Allen C Cheng, Tom C Kotsimbos, Jason A Trubiano, Jan Schroeder, Adam K Wheatley, Benjamin J Cowling, Sophie A Valkenburg, Thi H O Nguyen, Katherine Kedzierska

**Author notes:** Authors contributed equally (Lukasz Kedzierski, Ashleigh I Holloway, Katherine Kedzierska). Authors contributed equally (Benjamin J Cowling, Sophie A Valkenburg, Thi H O Nguyen, Katherine Kedzierska).

## Abstract

Although seasonal influenza vaccination programs are effective at a population level, our data from inactivated influenza vaccine (IIV) cohorts in years 2015-2022 reveal that 50-60% of individuals do not seroconvert following immunization. The underlying mechanisms of vaccine non-responsiveness are far from understood. In this study, we sought to define key determinants of optimal B cell immune responses elicited by seasonal influenza vaccination, and to explore why some individuals fail to elicit humoral immunity following immunization. Immune responses associated with seroconversion and vaccine failure from individuals immunized with IIVs were compared at cellular and molecular levels using single-cell transcriptomics. We analyzed HA-specific B cell immunity across vaccine-responders, breakthrough infections and patients hospitalized with acute influenza. Droplet-based single-cell RNA sequencing and VDJ-sequencing of influenza-specific B cells from stored PBMCs was performed using 10x Genomics. Our results show that atypical B cells are the major subset of B cell responses in vaccine non-responders on day 28 post-vaccination. Conversely, individuals who seroconvert had diverse B cell phenotypes. The use of recombinant influenza-specific HA probes allowed us to dissect expression patterns on influenza HA-specific B cells. We found that HA-specific B cells of vaccine non-responders for A/H1N1 and A/H3N2 components displayed elevated atypical-like markers (CD11c, FcRL-5) at baseline, compared to responders. Analysis of differentially expressed genes (DEGs) between responders and non-responders identified differential expression of *HLA-DR*, *CD74*, *CD83*, and *CXCR3* genes. We subsequently demonstrated reduced frequencies of HLA-DR-, CD74- and CD83-expressing B cells in patients hospitalized with influenza, compared to healthy participants. Hospitalized influenza patients also had significantly higher proportions of atypical CD21^-^CD27^-^ B cells. Overall, our data demonstrate an association between elevated frequencies of atypical-like B cells with both lack of seroconversion following immunization and severe influenza infection. These findings broaden our understanding of humoral immunity in influenza vaccination and infection, providing novel insights for vaccination strategies and design.
