## Supplementary tables-2 for "Defining influenza-specific B cells in vaccine responders, non-responders and influenza breakthrough infections"

### Sheet: Supplementary Table S1
Supplementary Table S1
List of significant DEGs identified in Responders vs Non-Responders comparison for H1N1 specificity
Gene	log2FC	-log10P
CST7	-9.6956	11.4582
IFITM3	8.89349	9.50026
IGHE	9.72487	9.16437
AIRE	-5.07228	6.67649
MPP6	-1.97633	6.25556
HSPB1	-2.00696	5.97404
SOX5	-2.51904	5.27716
ENC1	-2.89233	5.15581
DTX1	-2.56628	4.99361
MACROD2	-2.36598	4.96899
BTN3A2	2.37944	4.90989
SMAGP	2.30831	4.90928
PTPN7	-3.71662	4.79826
TCL1A	7.98794	4.67219
SYT1	-1.99882	4.67151
SRGN	-1.71546	4.66588
PDE4D	1.97011	4.61806
TCF7	2.36422	4.5944
CBLB	-1.9752	4.31044
VPREB3	1.67449	4.25927
HCK	-1.69061	4.23474
MT2A	-2.43286	4.17771
CRIP2	2.21583	4.14258
KANSL1-AS1	-2.58626	4.0739
FGR	-1.73138	4.01977
LILRB1	-1.69355	4.00413
ITGAX	-2.72638	3.98425
SLC11A1	-2.66657	3.92522
HCST	-1.7399	3.87057
S100A11	-1.47921	3.80993
TUBB6	-1.74882	3.75853
CTSW	-7.63403	3.73111
CMTM3	-3.79403	3.63936
TRIB2	3.59786	3.60052
LINC01781	1.48598	3.59267
PCDH9	-2.14477	3.55083
CD72	-1.61309	3.53585
MARCKSL1	1.52577	3.52748
GABARAPL1	-7.05269	3.48763
HMOX1	-2.01828	3.47486
COCH	1.7096	3.46537
GPR137B	-2.64057	3.4652
PCSK1N	-7.05269	3.36776
ITGAD	-7.564	3.35446
SEMA4A	-6.5716	3.2972
SPOCK2	1.97713	3.27912
ABO	7.50085	3.24623
TMEM123	1.57718	3.22948
CCR7	1.67201	3.22555
CXCR3	-2.00464	3.21706
FCER2	1.48075	3.16966
CSTB	1.35296	3.14487
SLCO4C1	-5.40568	3.13538
HOMER3	3.57689	3.13241
FGD4	-2.61958	3.12249
AL117379.1	-6.42129	3.08088
PEG10	7.22834	3.06438
SH2B2	1.72307	3.05686
SLC12A8	-6.25346	3.02175
FAM177B	7.08846	3.01773
ZEB2	-1.62128	3.01459
KCNA3	2.80993	2.99828
AL022332.1	7.08846	2.99357
ASB16-AS1	2.52194	2.94359
TAS1R3	-4.67378	2.93171
SYNJ2BP	2.61004	2.92411
AL135791.1	6.97387	2.90639
ZBTB32	-1.72288	2.89785
PKHD1L1	2.82921	2.88716
DNAJC5B	2.51477	2.86206
RABGAP1L	-1.22382	2.85203
AC009133.3	2.63472	2.82679
TBX21	-2.25253	2.80456
ISYNA1	6.56265	2.79222
SULT1A1	6.80538	2.78663
ZNF322	3.2459	2.75619
TMEM238	1.42536	2.753
MAP2	-3.73404	2.75233
DCK	1.3986	2.74734
EHBP1L1	-1.5084	2.72848
PTPN22	-1.47014	2.72587
CXCR5	1.64468	2.72358
FAM50B	6.71313	2.69862
RGS1	-2.73886	2.69727
AC104596.1	6.66469	2.68983
ADGRE5	-1.32786	2.68265
IFNG-AS1	2.04426	2.63912
METRNL	-1.7583	2.63359
GRAP2	-2.42516	2.62007
LMO2	2.01936	2.61854
MAP3K8	-1.21424	2.60644
MYO5B	6.71313	2.60367
XXYLT1	6.66469	2.60139
AC097382.3	6.33398	2.59397
FCHO2	6.66469	2.58197
AL035587.2	6.50879	2.56343
RIN3	-1.27388	2.55375
LCK	3.29809	2.55187
CD200R1	-2.73886	2.55053
PELI1	1.3351	2.55037
NQO2	-2.686	2.5485
BAIAP3	2.24127	2.53787
CDC14A	2.83663	2.52914
EGR1	-3.51989	2.52812
MNDA	-1.38106	2.50859
AL049830.3	6.56265	2.49811
GABARAPL2	-1.16185	2.4842
RTP5	-6.06352	2.48404
LGMN	-1.48449	2.47285
DERL3	2.25717	2.45186
PDE5A	-5.84471	2.4394
PLEKHG2	-2.79046	2.4336
PLEKHO1	-1.10421	2.4319
BOC	-5.84471	2.4298
SERPINB8	-2.65152	2.42827
SH2D3A	2.90669	2.41515
STAMBPL1	-1.57705	2.41144
FCRL2	-1.86352	2.40929
SMDT1	1.17984	2.40097
RBPMS2	-2.71466	2.3966
LGALS3	3.13548	2.3938
FXYD1	1.63436	2.38854
LGALS1	-1.14964	2.38241
CNTNAP2	7.86471	2.3784
BCL6	-2.65152	2.37483
LRRK2	-1.34393	2.3739
GSTP1	-1.15951	2.3732
ACY3	-6.06352	2.36805
CAMK2D	-1.5998	2.36474
SGPP2	6.20444	2.36147
TOR1AIP2	-1.9611	2.36092
PLCL1	-3.67104	2.34688
ZEB2-AS1	-4.34394	2.34574
TRIB1	-3.29507	2.34265
AK8	3.63298	2.33804
CR1	1.343	2.32563
DAPP1	-1.16574	2.3236
FAAH2	6.50879	2.32323
PDE3B	6.75999	2.31343
PARP8	1.36896	2.30503
FAM49A	-1.29443	2.2796
GPR160	1.85669	2.27842
ZNF581	1.16275	2.27694
ACE	-4.41328	2.26506
IGSF22	6.45284	2.26428
PIK3R4	2.59246	2.26296
CREB3L2	-3.72079	2.25981
NBPF10	-1.34523	2.24864
EEA1	-1.13679	2.2422
KLK1	1.66366	2.22378
NIF3L1	2.43399	2.22346
NR4A3	-4.25703	2.21745
KCNK12	6.20444	2.20334
SYBU	3.74462	2.20225
JAKMIP2	6.75999	2.20157
LILRB2	-2.23576	2.20083
VAMP1	3.42527	2.19932
BMP8B	6.39463	2.19762
AC092944.1	6.20444	2.19141
PATJ	2.63472	2.1899
AGO2	2.45772	2.18795
DUT	1.11032	2.18616
PTPDC1	6.33398	2.17734
CAMK2N1	3.29809	2.17728
AC007728.2	6.13503	2.17264
RPL8	1.255	2.17261
CHCHD10	1.10215	2.17058
LILRB4	-5.84471	2.1672
CD9	5.90418	2.16699
IGLC7	6.27066	2.16685
KLF8	2.06704	2.16026
NEIL1	3.21907	2.14813
UACA	6.45284	2.14521
NRCAM	-2.80846	2.14108
SYK	-1.01735	2.13877
LINC01678	6.27066	2.13478
CDK5R1	-2.5454	2.13446
IGHG4	1.4947	2.13346
AC100810.1	2.1896	2.13193
DBR1	6.27066	2.13104
MT1X	-2.37534	2.12508
IMPDH2	1.13476	2.11715
SH3BP2	-1.55657	2.11713
SDC3	-4.41328	2.11698
PLXNC1	-1.27348	2.11677
SAMD9L	-1.23649	2.116
SLC38A1	-1.07737	2.11358
SLC45A3	6.39463	2.1082
RPS10	1.04453	2.10526
ZNF487	2.65858	2.09432
GZMM	-2.92107	2.09412
SETD9	6.33398	2.08127
FGF2	-4.06575	2.08054
MGMT	1.41024	2.06924
TESC	-1.43784	2.06914
CPQ	-2.64684	2.06685
ZNF8	6.33398	2.06632
SUSD3	1.38609	2.0646
TIMP1	-1.79033	2.06044
AC093249.6	6.13503	2.05425
URB1	6.13503	2.04808
CEP57L1	6.0621	2.04761
SERTAD1	-2.32043	2.04687
NRAV	-5.27225	2.04649
SLC50A1	-1.20241	2.04012
PLAC8	-1.147	2.03846
RGS2	-2.11733	2.02274
KATNB1	6.13503	2.02182
CCDC127	2.88552	2.02098
BACH2	1.2291	2.01789
ADARB1	-1.83344	2.01305
CACNA1A	-1.78637	2.00914
TP53I11	-1.46439	2.0069
TMEM164	6.13503	1.99913
MAGEF1	-1.2888	1.98679
TFEC	-1.27669	1.98625
FCRLA	-0.963752	1.98343
NT5E	1.94877	1.97642
BRIP1	5.90418	1.97225
IFI30	-1.43158	1.96698
CHROMR	6.20444	1.96654
AC006230.1	3.67116	1.96207
GDI2	-1.00391	1.96204
RPS4Y2	6.27066	1.9601
ZBTB9	-5.27225	1.95679
TNIK	5.90418	1.95599
EPHA4	1.9823	1.95223
PTPRS	-3.84517	1.95081
MIER2	5.90418	1.94858
LIN7B	6.0621	1.93794
AC078846.1	5.90418	1.93422
MCL1	-0.991484	1.93086
NINJ1	5.9853	1.92638
SDR16C5	5.9853	1.92549
IKBKG	-1.36757	1.92455
FAM66C	6.0621	1.92352
DBNDD1	5.9853	1.92168
ANGPTL6	6.0621	1.92142
APOBEC3F	3.46927	1.92098
PEBP4	-1.93923	1.92073
ITGAL	-1.32638	1.91405
PRKRA	1.26678	1.90298
2002-03-01	2.81562	1.90084
ZNF19	6.13503	1.90009
POLR2J2	-3.72079	1.8993
RTN4R	-3.36867	1.89564
AQP3	5.81822	1.89481
MOXD1	-1.681	1.89231
HTR3A	2.71173	1.89205
CEMIP2	-1.52399	1.89099
IGHA2	1.69064	1.88593
GRN	-0.989383	1.88107
LMNA	6.13503	1.87864
SELL	1.07383	1.87797
AC011450.1	6.20444	1.8746
SAT1	-0.981119	1.87414
ZNF287	5.81822	1.87288
MAP4K3-DT	-1.80543	1.87018
ST14	1.52231	1.87008
SPON2	-3.72079	1.86815
KCNIP2	5.41168	1.86737
CYTH4	-1.06183	1.8644
SLC30A7	-1.76371	1.86193
LARGE2	1.49003	1.86079
PRNCR1	-4.26296	1.85526
AL353708.3	5.9853	1.85213
CLUAP1	5.81822	1.84956
NR1D1	5.90418	1.84955
TMEM25	6.20444	1.84843
KLHL6	1.86608	1.84361
ZNF528	6.13503	1.8387
AL356512.1	5.81822	1.83687
NFATC2	-1.12795	1.83146
SACS	-1.54757	1.83055
FCGR2B	-0.926379	1.83038
NETO1	-2.14307	1.83004
SCCPDH	2.25593	1.82569
FAM161A	5.9853	1.82104
LSR	1.8835	1.8173
ARHGEF9	2.06225	1.81721
TCEAL4	1.49774	1.81539
ARHGAP18	-1.974	1.81376
RNF141	-0.943928	1.81239
FDXR	5.72681	1.81083
DEGS1	1.04565	1.80691
CLN8	-1.62184	1.80349
NUP93	1.75119	1.79912
PIF1	-3.54276	1.79696
JRKL	5.81822	1.79551
ATXN7L3	2.20074	1.79453
SYTL3	-3.51989	1.79388
TNIP2	-0.99957	1.79096
TCF19	-3.43434	1.78971
LRRC25	-2.39461	1.78842
INTS14	2.70398	1.78383
POLRMT	2.39169	1.78295
MDS2	2.58298	1.78069
TPP1	-0.991557	1.77594
MRPS2	1.24005	1.77371
TUSC1	5.9853	1.77123
SMIM14	-0.979557	1.77046
BMERB1	5.9853	1.7643
PSTPIP1	1.71466	1.76405
ALKBH7	0.971515	1.76179
RIPK1	2.48624	1.76099
LINC00649	-4.8696	1.75992
ESAM	-2.69291	1.7591
ARMH1	-1.65495	1.75758
ESD	1.1145	1.75205
CASK	1.60833	1.75121
AC068193.1	5.72681	1.74734
REPIN1	1.25473	1.74554
LINC01320	-4.8696	1.74519
FANCB	5.90418	1.74468
TP53INP1	1.25272	1.74355
SEC61B	-0.89393	1.74351
PLEK	-1.02218	1.74053
LRRK1	-1.30767	1.73708
P2RY8	1.12109	1.7358
NEAT1	-0.891913	1.73448
ZFP36L2	0.953065	1.73288
PLEKHA4	5.62922	1.73108
AL121601.1	-3.90519	1.73066
TRAF5	0.944861	1.72898
CD40	0.945309	1.72464
MAML2	1.24974	1.72433
WDR46	-1.17221	1.72019
TNFRSF1B	-0.978262	1.71873
B3GNT7	-3.26652	1.71781
AC022182.1	1.58117	1.71593
TRPV2	-1.32408	1.71586
ZDHHC19	5.62922	1.71519
DISP1	3.42527	1.71033
SLAMF6	-1.04845	1.70951
SNX7	5.90418	1.70817
IRF1	0.979724	1.70803
TENT5A	-1.41024	1.70681
SLAMF7	-2.48731	1.70575
ZNF573	5.81822	1.70264
TGFBR2	-0.89464	1.7025
ACSL4	-1.52608	1.70151
AP003717.4	5.81822	1.70022
MAP4K3	-2.03558	1.69987
SIN3B	1.64371	1.69953
ACAT1	1.42004	1.69637
IQCE	5.81822	1.69205
CHL1	5.81822	1.68961
FGF9	5.62922	1.68949
TRIP10	5.81822	1.68829
MNAT1	1.3719	1.6881
SVIL	5.81822	1.6872
DSE	1.3811	1.68571
FAM111A	-1.1043	1.68453
MZT2A	0.939124	1.6796
AC104699.1	-1.78637	1.67958
NOXA1	5.72681	1.67816
FERMT3	-0.949038	1.6747
GPR15	5.90418	1.67329
MED6	1.63682	1.67296
LACTB2	2.62445	1.67152
PHACTR1	-1.24875	1.66648
UBASH3B	-3.43434	1.66428
AC008764.8	5.81822	1.66383
SPATA6	5.62922	1.66309
ZBTB38	0.907086	1.66269
GAS5	0.983476	1.66175
ITGB2	-0.984333	1.6617
ZFP28	5.72681	1.65707
SLC2A5	5.62922	1.65598
FNDC11	5.81822	1.6534
PI16	5.72681	1.65263
AC004943.2	5.81822	1.65209
GFOD1	-1.55594	1.65071
AC145207.2	-3.68639	1.64986
PRKAG2	1.35986	1.64897
TNNC2	5.62922	1.6481
BCL11B	-2.95617	1.64442
BEND5	1.81285	1.64291
AC006115.2	5.81822	1.63899
UGT8	2.25593	1.63845
TSEN54	-1.21192	1.63594
FCF1	2.39169	1.6359
USP18	-3.68639	1.63516
TMEM167A	-1.13638	1.63424
SNX22	0.944861	1.63203
AL079338.1	-1.77325	1.63199
PSAP	-0.919311	1.62243
EPC2	1.32045	1.6211
ZNF862	3.12868	1.61945
PHACTR2	-1.43408	1.61766
NDE1	1.09303	1.61436
LINC01480	1.76248	1.61218
HLA-DQB2	7.98794	1.61194
TAGAP	0.89419	1.61075
AC026356.2	-3.43434	1.60959
COX11	1.29762	1.60727
CENPV	1.88394	1.6044
ORC6	5.62922	1.60377
GOLPH3L	3.01453	1.60153
AC009107.2	-3.43434	1.59999
MUC16	5.81822	1.59999
L3MBTL1	-2.91135	1.59835
ZNF749	-2.03945	1.59766
AL662844.4	-1.4913	1.59698
AC136428.1	5.72681	1.59686
AC135507.1	5.62922	1.59637
FBP1	5.52455	1.59286
GIMAP1	5.72681	1.58794
KIAA0753	-2.49342	1.58737
SNTB2	-1.60809	1.58403
TMEM9B-AS1	5.62922	1.58183
SPATA24	5.72681	1.58012
AC244090.1	-2.67865	1.57895
MACROD1	5.52455	1.5778
TRAC	1.71278	1.57463
PERP	5.62922	1.57157
TTC38	-2.56928	1.56864
GCSAM	1.73448	1.56145
AGTPBP1	-1.27093	1.55844
LINC00324	2.11379	1.55784
ITGB1	0.843237	1.55719
SPAG5-AS1	-2.26255	1.55643
S100A13	-2.95617	1.55344
CD84	-1.39903	1.55259
ABHD4	-1.87865	1.55219
PSIP1	0.841143	1.55004
PDE4DIP	1.21681	1.54662
FGFBP3	5.41168	1.54462
FBXO45	-3.19779	1.54261
NEDD1	1.81285	1.54052
ITGB7	-0.824105	1.54049
EBPL	1.37231	1.54005
ZNF431	1.10069	1.53948
RAD51B	2.02	1.53593
TSPAN13	1.30526	1.53452
MIR4435-2HG	-2.30794	1.53172
CKLF	-0.993849	1.53
SLC29A2	5.62922	1.52942
U62317.4	-4.8696	1.52748
BASP1	0.838693	1.52732
HCG11	1.71278	1.52581
ENTPD5	5.41168	1.52548
LDLRAD2	-3.43434	1.52499
CORO1C	-1.19924	1.52443
PLA2G2D	5.41168	1.52426
SLC31A1	-3.26652	1.52226
LINC00173	-1.73631	1.52219
GDPD1	5.52455	1.52189
EFHD2	-0.844308	1.51897
AL139274.2	5.41168	1.51809
LYPLAL1-DT	5.52455	1.51734
ACCS	5.41168	1.51434
KIF3B	-1.0947	1.51226
CHST10	5.52455	1.51054
DUSP10	5.62922	1.50958
TPRA1	1.95609	1.50517
RBM11	5.41168	1.50236
SPINT1-AS1	2.62445	1.50173
THAP7-AS1	2.17233	1.4994
WWP2	-1.15654	1.49754
TUBGCP3	-1.26047	1.49633
RAB29	-0.91615	1.49602
ABHD5	1.76248	1.49482
LRRC8D	2.06225	1.49364
ZFP36	-0.991063	1.49335
PRIM1	1.73448	1.49194
EZH2	-2.5124	1.49163
C1orf54	5.28923	1.49102
AP4E1	-1.96585	1.49041
ZDHHC3	-1.11267	1.48885
LTO1	2.18167	1.4884
ZMIZ1	-1.26047	1.48709
FXYD5	0.916254	1.48698
EEF1E1	1.14972	1.48686
ATP1B1	5.52455	1.48684
AC010618.3	5.62922	1.48376
STAT4	5.41168	1.48326
CD38	2.02248	1.4789
AL034397.3	3.01453	1.47866
TET2	-1.06266	1.47669
CAMKK2	-1.7108	1.47667
FCRL3	-2.35166	1.47641
FHOD1	-2.03657	1.47497
SEC61A2	5.28923	1.47496
AC253572.2	2.45541	1.47475
SLC25A33	-1.43383	1.47252
DHRS4	1.2535	1.47106
EID2B	2.66476	1.47053
PRMT7	1.63253	1.46963
PLD4	-1.65829	1.46896
C12orf66	2.29049	1.46868
ZNF625	5.41168	1.46723
ABHD6	-1.21966	1.46676
TBC1D24	5.52455	1.4657
TOX2	-2.20117	1.46507
FAM13A-AS1	5.41168	1.46117
HGSNAT	1.93158	1.46068
KLHL14	1.46471	1.46014
MPST	-1.09894	1.45979
AC090152.1	-1.72985	1.45674
TXNDC15	-1.39421	1.45647
NRP2	5.41168	1.45608
USP54	5.28923	1.4526
PIK3R5	1.40482	1.45182
GPRC5D	5.41168	1.4512
DRAM2	0.833196	1.44983
LINC01128	-1.66888	1.44607
PNPLA2	0.960135	1.44388
NRROS	-0.999244	1.4434
LRRC73	-3.26652	1.44289
ARL4D	-2.49012	1.44275
AP002495.1	-3.42837	1.43991
AL360270.1	-3.42837	1.43938
VTI1B	-0.950679	1.43861
DOHH	2.58298	1.43244
HIPK2	1.46314	1.43208
MIS18A	2.54028	1.43047
MYO1C	-1.67009	1.42947
NFYC-AS1	5.28923	1.42903
CCDC88B	-1.2015	1.42867
CRIM1	5.28923	1.42836
SH2D2A	-3.43434	1.42758
ALG2	-1.30221	1.42669
CERT1	-1.07492	1.42559
PAXBP1	1.17151	1.42512
ZNF829	-3.06167	1.42178
CLEC2B	-1.34571	1.41954
IDH3A	-1.25804	1.41872
RASL11A	-3.68639	1.41843
TTN	-0.919631	1.41377
MSC-AS1	5.28923	1.41341
PARVB	1.28187	1.40732
SNAPC4	3.12868	1.40674
TSPOAP1	-2.91135	1.40581
ARHGEF3	-1.11687	1.40508
AC026471.1	5.41168	1.40365
GPM6A	-1.98514	1.40342
BIRC3	0.80323	1.40273
AC104024.1	-2.09895	1.40167
MEF2A	-0.765092	1.39743
SLC5A3	-1.18508	1.3971
CAMK2G	1.38944	1.39552
CENPN	5.28923	1.39468
TSGA10	1.99464	1.39397
COQ10A	1.58965	1.39382
DBF4B	5.15541	1.39373
CASP6	2.49627	1.39133
AC073046.1	5.28923	1.39053
DGKG	-1.67656	1.3905
CPNE1	0.867913	1.38891
ZNF544	1.65613	1.38852
SOCS1	1.31396	1.3881
AC133065.1	2.35874	1.38807
IRF2BPL	1.78789	1.38362
GPR18	-1.07055	1.3812
FGD6	2.45088	1.38013
COPG1	-1.16916	1.37709
FRMD8	-1.35252	1.37621
SLFN13	5.15541	1.37404
CHI3L2	-4.30911	1.37321
BATF	-1.43431	1.37296
RHOB	-0.799942	1.37266
MIR3936HG	5.28923	1.37194
ARFGAP1	-2.10305	1.3716
SNHG29	0.845681	1.3685
PTPN12	-1.03063	1.36814
POM121	-0.986325	1.36691
NR4A2	-1.6074	1.36559
KREMEN2	-4.30911	1.36439
ARMC2	-2.39461	1.36402
SPNS3	5.15541	1.36338
AC136475.1	5.15541	1.36338
HERC1	0.988782	1.36337
TMEM53	5.28923	1.36284
TACC1	-0.921109	1.36207
IL5RA	3.28458	1.35646
ZNF737	1.28336	1.35566
ZNF318	-1.1099	1.35378
PLSCR3	0.839113	1.35254
CTU2	2.32502	1.35109
MCOLN1	-2.81477	1.35062
CHAC2	5.15541	1.34928
RGS16	-4.30911	1.34887
LDLRAP1	-1.38983	1.34529
FAHD2A	-1.51251	1.3451
CYP2U1	1.51579	1.34369
AL360178.1	5.28923	1.34309
GRAMD2B	-2.50143	1.34293
PRAG1	-1.10052	1.34289
CCDC151	5.0079	1.34252
DGCR6L	1.09254	1.34247
PAM	5.15541	1.34229
LYPLAL1	0.921466	1.34095
B3GNT10	5.28923	1.33848
TEX261	2.10427	1.3381
NIBAN3	0.756141	1.3377
VCL	1.17975	1.33753
ELOA	0.944754	1.33748
HIST1H1B	-1.84046	1.33693
ERN1	-1.99609	1.33669
AICDA	-4.30911	1.33571
SPTBN1	-0.823236	1.33501
AKTIP	2.40402	1.33425
ARSD	-2.50143	1.33379
ACTR3C	2.95387	1.33375
SESTD1	1.19065	1.33355
ZNF784	5.15541	1.33196
CLHC1	-3.07657	1.33072
ANGEL1	2.40402	1.33014
AC008393.1	5.15541	1.32872
EMP3	-0.848821	1.32832
TIGD2	5.15541	1.32655
SCMH1	1.98904	1.32539
SINHCAF	0.860996	1.32273
HIST1H4J	5.15541	1.32217
IQCN	-3.07657	1.32045
PRC1	5.15541	1.31919
RALGPS1	1.58621	1.31912
KLF10	1.01466	1.31581
JMJD4	1.62828	1.31568
TMEM242	1.24512	1.31499
INPP5F	-1.11687	1.31403
MTHFD1L	5.0079	1.31314
C16orf54	0.981141	1.31228
ZNF382	3.28458	1.31176
PELO	5.0079	1.31042
IGHG3	-0.932853	1.30839
ATG3	-0.855776	1.30762
TAOK1	-1.0054	1.30701
PRELID3B	-0.887726	1.30347
CLIP1	-0.919949	1.30297
IGLC2	0.814935	1.30283
ZNF449	5.0079	1.30118
GRHPR	0.871581	1.30089

### Sheet: Supplementary Table S2
Supplementary Table S2
List of significant DEGs identified in Responders vs Non-Responders comparison for H3N2 specificity
Gene	log2FC	-log10P
CNTNAP2	3.5732	8.64846
AC233755.1	-2.32209	7.51971
DUSP2	-1.98507	6.96134
NR4A2	-1.72299	6.77474
TEX9	1.43333	6.74063
RGS2	-1.6386	6.59691
IFNG-AS1	1.57057	5.61263
NKG7	-3.02224	5.23322
PCDH9	-1.61405	4.93367
GPR137B	-2.19068	4.79302
IGHM	-1.68289	4.64446
NEIL1	2.45254	4.39096
CEMIP2	-1.47485	4.18149
ZBTB32	-1.32892	11.4582
CMTM3	-2.81063	9.50026
IQGAP2	-1.5798	9.16437
CRIP2	1.19135	6.67649
GRAP2	-1.97542	6.25556
MCOLN1	-3.08985	5.97404
FYB1	-3.04118	5.27716
ISG15	-1.23102	5.15581
LINS1	2.19514	4.99361
NFATC2	-0.995977	4.96899
ITGAX	-1.73014	4.90989
SETD9	3.13917	4.90928
HCST	-1.10033	4.79826
RIN3	-0.917709	4.67219
DUSP5	-1.71078	4.67151
SERTAD3	-1.40098	4.66588
AC253572.2	2.00922	4.61806
MT2A	-1.54578	4.5944
CD68	-1.43491	4.31044
ADGRE5	-0.945212	4.25927
PLD4	-1.18002	4.23474
CD72	-1.03806	4.17771
MAP3K8	-0.826633	4.14258
TCF7	1.26044	8.64846
PTPN7	-2.15707	7.51971
PEBP4	-1.68892	6.96134
MT1X	-1.96854	6.77474
ZEB2	-1.00204	6.74063
CAMK2D	-1.21951	6.59691
HCK	-0.979305	5.61263
HOPX	-1.01564	5.23322
EGR1	-2.40639	4.93367
CIB1	-0.956566	4.79302
NUDT19	2.6376	4.64446
IGHG3	-0.832292	4.39096
SERTAD1	-1.82248	4.18149
SERPINB8	-1.89618	4.0788
GDPD5	1.61933	4.06622
COCH	0.905846	4.06195
ARL4D	-1.84502	3.68635
RAD17	1.10537	3.68521
GRN	-0.740798	3.59352
MFAP1	1.75595	3.57259
NBPF12	1.97916	3.48635
DNMT3A	-1.67807	3.46974
FKBP11	1.17614	3.441
LINC01857	-0.981059	3.42669
EPG5	-1.78474	3.41262
BID	-1.18909	3.41155
DGKG	-1.54651	3.39072
HSPB1	-0.987434	3.38706
CAMK2N1	2.25564	3.38015
METRNL	-1.15652	3.35126
FGR	-0.952665	3.34104
PUS7	1.78271	3.32098
CPQ	-1.83789	3.2964
FMC1	0.998138	3.26028
ITGB2	-0.724688	3.2177
XPC	0.86308	3.17882
LILRB2	-1.63821	3.16833
MAP4K3	-1.72466	3.10375
SAT1	-0.667923	3.06282
SLC11A1	-1.53949	3.02386
ADAM15	-1.60575	2.96707
BICD2	1.17439	2.96508
WASF1	-2.08278	2.93533
RRAGC	-0.868892	2.92967
ZNF551	-2.37874	2.86972
GPR160	1.09556	2.85811
ADCK2	1.23256	2.85562
PTPDC1	2.38198	2.83977
AC104024.1	-1.96749	2.82914
DENND2D	1.12693	2.75838
GIT1	-1.43618	2.74932
LCN10	0.967904	2.72135
TSGA10	1.56933	2.71932
RAB11FIP1	-0.773526	2.71285
KIAA1324L	-1.76605	2.70253
TMEM191B	1.86532	2.68531
THEMIS2	-0.8598	2.64789
GNPDA1	1.87673	2.62371
SOX5	-1.26704	2.61151
ESD	0.74054	2.60584
ZDHHC12	-0.899854	2.58884
PFKL	-0.820947	2.58535
AREG	-1.81682	2.48044
TASOR2	0.870388	2.47829
CBLB	-1.05302	2.47543
AC092821.3	-0.819071	2.47455
S100Z	2.10647	2.47156
TYW1B	-2.15344	2.45039
RHOB	-0.636382	2.44419
RPP40	1.80867	2.44404
LGMN	-0.956279	2.43102
MICAL1	-0.907352	2.42913
DHRS4-AS1	1.4142	2.41505
RTN3	-0.883773	2.41457
ALG14	-1.5631	2.40959
GSTP1	-0.704411	2.40154
CSGALNACT1	0.789706	2.39761
NEMP1	-1.54521	2.36752
TYMP	-0.752663	2.3666
CD40	0.613309	2.35666
HEXIM1	-1.53454	2.35371
CLEC2B	-1.10149	2.35171
UBALD1	-1.2904	2.35046
EIF2AK2	-0.763927	2.3445
TENT5A	-1.04818	2.34409
ZNF775	1.68017	2.32507
SWT1	-2.36053	2.32025
LUZP1	-1.48484	2.31867
CASP10	-1.55282	2.31768
ARNT	1.26365	2.31383
DCK	0.72433	2.28265
UPK3BL1	-2.02064	2.27722
KANSL2	1.23498	2.25877
CANX	-0.624483	2.25871
SMAGP	0.932527	2.25352
DCXR	-0.678201	2.24355
ZBTB18	-1.57741	2.24195
COL19A1	1.21936	2.24187
CDK5R1	-1.64206	2.23003
IFNLR1	-1.18787	2.22099
AC245014.3	1.25511	2.21411
ATP13A3	-1.26739	2.21233
SLC38A1	-0.687894	2.20315
NCF2	-1.09353	2.19498
UGCG	-0.746346	2.18402
KANSL1-AS1	-1.36673	2.17628
EEF1E1	0.797859	2.17616
TBC1D19	2.12139	2.16367
TAS1R3	-2.22463	2.14053
NFKBIZ	-0.80174	2.13876
TSPAN14	-1.02219	2.12628
KCNQ1OT1	-1.60405	2.12487
PSAP	-0.61454	2.11802
UTP3	0.81544	2.10561
RRP9	1.51687	2.10349
LINC01128	-1.32663	2.09499
CHAMP1	1.24185	2.08947
AL627171.2	1.12753	2.08914
IFI44L	-2.14983	2.08826
BSG	-0.598629	2.07507
KLF3	-0.608055	2.06145
PPARA	-1.35807	2.05952
EPSTI1	-0.755955	2.05027
SS18L1	-1.92332	2.04853
ZFP36	-0.666855	2.03333
SPATA2	-2.14683	2.03174
IRF2BP2	-0.769438	2.03039
UPP1	-2.11634	2.03003
PDPR	1.32915	2.02838
FDFT1	0.652191	2.02483
ZNF682	1.7068	2.02324
PCED1B	0.80355	2.01985
NUDT14	1.48302	2.01935
MAP4K3-DT	-1.23795	2.01933
LINC02422	-1.11357	2.0119
ABHD5	1.07653	2.00927
YWHAH	-0.596743	2.00559
TUBB2A	-1.89343	2.00435
FCRL5	-2.02585	2.0028
FXYD7	1.23692	1.99807
MKNK1	-1.35545	1.99463
WDFY4	-0.591944	1.99362
FAM49A	-0.808784	1.99161
DAPP1	-0.684056	1.99038
MX2	-0.824798	1.98724
CYP2U1	1.11307	1.9786
ACAT1	0.83593	1.97319
MTMR12	-1.07267	1.965
ZNF860	1.11544	1.9603
CASP8AP2	0.727037	1.95754
YIPF5	0.91219	1.95503
CHI3L2	-2.35552	1.95135
XXYLT1	2.03438	1.94344
CANT1	1.2444	1.93984
UBE2A	-0.72872	1.91131
PSME4	-0.913559	1.91041
APPL2	-1.56029	1.90916
CCDC88B	-0.871718	1.90607
FUT7	0.860566	1.89962
AGPS	1.10379	1.89787
TRIB1	-1.9109	1.89731
PLEKHO1	-0.587979	1.89483
UBAP2L	-0.881149	1.89481
PIK3R4	1.36287	1.89014
PLIN2	-0.81923	1.88597
ANXA4	-0.66148	1.87561
RHOH	-0.545631	1.86788
MAML2	0.764864	1.85577
FBXW7	-0.737254	1.85258
SEMA7A	-1.5099	1.84661
TLN1	-0.572409	1.84497
MBD5	-0.767548	1.84049
TRIM14	1.21868	1.84024
DNAJC19	0.622535	1.84024
IL2RA	1.23691	1.8377
ABI3	-1.11466	1.83738
RPL8	0.635258	1.83709
BEND5	1.00972	1.82772
TAB1	1.38651	1.82672
SPECC1	1.82145	1.82502
P4HTM	0.889266	1.82327
SLC2A3	-0.627664	1.81731
AC022182.1	0.940168	1.8152
SDCBP	-0.695657	1.81289
GAS6-AS1	-1.81421	1.80765
ZBTB43	-1.14213	1.80664
YY1	-0.596685	1.80226
CENPK	1.29597	1.80205
DYNLT3	0.900688	1.79906
FGD6	1.52969	1.79627
LINC00324	1.23202	1.79219
GABARAPL2	-0.595988	1.79109
HIVEP3	-1.4751	1.7907
CYTIP	-0.663663	1.78241
QRSL1	0.648741	1.77665
CDK2AP1	-1.11141	1.76741
SRGN	-0.730882	1.7641
NR4A1	-1.50331	1.75941
COMMD4	-0.853046	1.75705
IDI1	-0.575707	1.75638
ZNF862	1.5737	1.75554
JUP	-0.682015	1.75331
ZNF575	1.64837	1.74922
EXOSC5	0.914516	1.74898
MAP2	-1.8562	1.74754
AL034397.3	1.63143	1.73954
KLHDC10	-1.11472	1.72964
CLN8	-1.08789	1.72821
LRRK2	-0.7809	1.72746
LY6E	-0.548126	1.72701
ARAP1	0.978474	1.72665
IFI44	-1.90721	1.72517
BTN2A1	-0.970906	1.72463
POC1B-AS1	1.6869	1.72437
SLC25A29	-0.948928	1.72415
ZNF600	1.40024	1.71835
EHBP1L1	-0.832931	1.71614
BNIP3L	-0.585077	1.71312
HDAC4-AS1	1.70133	1.70948
ATP6V0B	-0.540164	1.70867
NINJ2	-1.70513	1.7075
BATF	-1.0595	1.70692
GABPB1-AS1	-0.777759	1.70456
ASB16-AS1	1.16127	1.7019
EPHA4	1.12001	1.70173
TBC1D32	-1.44872	1.70109
PPME1	-1.46774	1.69832
GYG1	-0.890242	1.68954
URGCP	1.04208	1.68752
SNTB2	-1.1249	1.68735
MIR4435-2HG	-1.52327	1.68496
IMPACT	1.21481	1.68246
HSPH1	0.714988	1.67955
ZNF331	-0.81669	1.67782
RAP1GAP2	-1.13902	1.67746
NAAA	-0.563679	1.67481
MAEA	0.761177	1.67447
METRN	1.82201	1.6736
FOXP4	-1.05522	1.67331
HOOK1	1.43445	1.67115
TIMM50	0.785734	1.67078
CDIP1	1.32757	1.67049
TTN	-0.642839	1.66761
MTR	-0.743983	1.6668
DAZAP1	-0.585904	1.66618
UBA1	-0.542484	1.66033
GCLC	0.972772	1.65834
EXOSC6	-0.65335	1.6581
YPEL5	-0.50601	1.65734
SMYD4	-1.1752	1.65244
HAUS2	-1.01906	1.64789
PPP1R15B	1.09545	1.64729
EFHD2	-0.540841	1.64673
IDH3A	-0.836402	1.64397
STAMBPL1	-0.878338	1.64324
TNIP2	-0.606558	1.64279
TRPS1	-1.29848	1.64032
ZNF749	-1.30263	1.63251
TCEAL4	0.875204	1.63249
ZMYM5	0.735846	1.63174
ISOC1	1.05285	1.63172
CD69	-0.713469	1.62735
STK17A	0.476319	1.6263
FAM50B	1.75301	1.62066
SEMA4A	-2.1571	1.6203
LINC01138	0.882916	1.61958
ZNF276	0.915544	1.61891
USPL1	-1.0003	1.6154
ZKSCAN5	-1.56628	1.61492
AC090114.2	-1.61303	1.61473
CAMTA1	-0.627461	1.6136
AC021678.2	-1.26544	1.60457
SP4	-0.775266	1.60411
DCAF4	-0.916708	1.60016
STK38	0.599778	1.59994
MHENCR	-0.821986	1.59163
DYNC1LI2	-0.789717	1.59034
SLC37A2	-1.46643	1.59006
DUSP1	-0.642386	1.58127
ZSWIM9	1.19116	1.58028
TIMP1	-1.0481	1.57901
MGLL	-1.76991	1.57689
FCHO2	1.89117	1.57614
MYO9B	-0.536533	1.57518
ZBTB2	1.07318	1.56687
CD19	-0.661964	1.56631
IFI35	-0.720775	1.56537
AC012360.3	1.43742	1.56463
CYTH1	-0.482684	1.56258
RANBP3	0.867723	1.55497
RBFA	0.747409	1.55242
RBL2	-0.531243	1.54727
TOP1MT	-1.1722	1.54587
HYPK	-1.49346	1.54571
ZNF581	0.580085	1.54022
ST6GAL1	-0.605805	1.52835
TRAPPC6A	-0.502259	1.52828
CBX3	0.542924	1.52796
RASSF6	1.37653	1.52754
TOR1B	-1.32181	1.52484
TCF19	-1.76635	1.52126
PCSK7	-0.547262	1.51796
SLC18B1	1.30356	1.51229
BTN3A2	0.812592	1.51041
CCDC127	1.25827	1.50973
DRAM2	0.49741	1.50968
AC100810.1	1.01967	1.50959
MYADM	-0.728909	1.50352
TRMT1L	0.806485	1.5034
TMEM185B	-1.03382	1.50326
JMJD8	-0.924513	1.50216
AL356512.1	1.82686	1.50153
AC104794.3	1.78476	1.50097
DNAJC5B	0.995556	1.5007
NAXD	-1.28363	1.49762
PTK2	-0.641904	1.49692
NR2C2AP	1.06364	1.49567
BDP1	-0.479219	1.49565
ATAD2	-1.42754	1.4924
PARP8	0.687246	1.49157
CSKMT	-1.22169	1.49136
RPS10	0.520131	1.48872
SART1	-0.664864	1.48716
TNFAIP1	-1.44736	1.48635
PDPK1	-0.713305	1.4857
HS1BP3	-1.12967	1.48546
AL136419.3	1.14008	1.48528
TMTC4	1.83697	1.48425
LGALS9	-0.67839	1.4788
QSER1	1.3535	1.47791
NSL1	0.614983	1.47519
SLC66A3	-0.829451	1.47462
EIF4A3	-0.687517	1.4744
CENPH	1.02521	1.47431
FBXW2	-0.931506	1.47426
LYPLAL1	0.576646	1.47274
DEGS1	0.593136	1.47121
BCL11B	-1.79801	1.46983
CXCR5	0.774819	1.4665
SLC27A5	1.09693	1.46586
AC020915.2	1.38027	1.46105
LINC02245	-0.690624	1.45822
IMMP1L	0.81475	1.45782
YOD1	-1.8872	1.45651
GYS1	-1.0996	1.45567
MRPL36	-0.649886	1.45246
PLEK	-0.573695	1.45051
CERT1	-0.732866	1.4484
SKAP2	-0.475374	1.44681
PRKX	-0.608146	1.44582
DAAM1	0.671746	1.4456
PANK3	-1.13981	1.44552
MTRNR2L8	5.86822	1.43636
JUND	-0.49358	1.43581
CD99	-0.45276	1.43511
PARVB	0.866552	1.43358
PNPT1	0.845227	1.43031
MACF1	-0.48445	1.42415
KCNA3	1.19378	1.42339
HLA-DRB5	-1.20542	1.42235
ARMCX3	-0.70152	1.41839
AFAP1L2	1.43731	1.41728
TXNL4B	1.41028	1.41516
ZNF692	1.14159	1.40825
XPO4	0.643154	1.40794
HSD17B11	0.515523	1.40777
ISG20	-0.45999	1.40644
CYB561A3	-0.485042	1.4048
LINC01811	1.42395	1.40369
ZSCAN16-AS1	-0.720944	1.40299
PLEKHG2	-1.3555	1.4015
ZNF737	0.758046	1.40028
GLE1	-0.969811	1.39935
BX284668.5	1.30201	1.39866
GTF3C2	-0.774736	1.39832
CLEC2D	-0.790322	1.39789
GLA	-1.21594	1.39754
SGSM3	0.612724	1.39733
DOCK11	-0.633443	1.39719
PINK1	1.29771	1.39708
CAMK4	1.0737	1.39614
PYCR2	0.505705	1.39599
ZNF740	-0.956764	1.39502
TFEC	-0.726643	1.39472
SMG9	0.925429	1.39457
ZC3H18	-0.71802	1.39355
HMOX1	-0.859628	1.39191
RAB3IP	0.974929	1.38945
AC058791.1	-1.37632	1.38881
OGDH	-0.547001	1.38717
TMED3	-0.564786	1.3867
MEAK7	-1.63822	1.38333
PLOD3	-1.09286	1.38137
TOB1-AS1	-1.46699	1.38105
AC036176.1	1.49108	1.38059
CCDC141	-0.899916	1.37639
VMAC	1.02152	1.37231
MECR	-1.27397	1.3715
PRKACA	-0.870661	1.37124
CALU	-0.925157	1.36896
PTRH1	-1.32088	1.36741
ASMTL	-0.961452	1.36683
ARHGAP25	-0.512694	1.36457
ANKRD28	-1.04237	1.36431
MTX1	0.682256	1.36065
C12orf42	0.932811	1.36037
MPP6	-0.729814	1.35995
PPP3CB-AS1	1.00367	1.3598
BLM	0.989993	1.3587
RFC5	1.49409	1.3566
ZNF322	1.20112	1.3532
AL049830.3	1.75601	1.35192
TCIRG1	-0.638038	1.35044
MOB1B	1.57488	1.35008
EPS8	1.29004	1.34908
DOCK10	-0.522726	1.34871
FCER2	0.564839	1.34657
KCMF1	-0.672462	1.34583
SLC9B2	0.832147	1.34527
PIKFYVE	-0.525395	1.34288
BCAR3	-1.05303	1.34139
PNKP	-0.539369	1.34075
CHD3	-0.994092	1.3407
TIMM17B	-0.531442	1.34051
RGS1	-1.40763	1.33978
SESN1	-1.14395	1.33973
FNIP1	-0.658489	1.33957
OSER1	-0.565535	1.33892
HDAC2	0.535972	1.33677
TSPAN3	-0.439452	1.33604
MT1F	-1.13927	1.33584
COP1	0.719189	1.33367
CLIP2	-1.14189	1.33331
AL022332.1	1.83219	1.32996
GPR174	-0.657713	1.32935
CNST	-0.518539	1.32848
BAIAP3	0.975984	1.32795
AC104596.1	1.54078	1.3272
SPOCK2	0.778709	1.32719
ARHGAP18	-1.05089	1.32304
TCEANC2	1.23546	1.32132
PIP4K2C	1.11458	1.31906
FAM91A1	-0.906618	1.31653
TACC1	-0.591511	1.3164
MRPS31	0.612616	1.31451
SOWAHD	0.838584	1.31362
HAUS3	-1.08691	1.31225
NLK	1.60487	1.30871
CPNE5	0.446944	1.307
EBPL	0.794411	1.30625
ICAM2	0.517032	1.30604
PAF1	-0.563223	1.3053
SP2	0.844036	1.30511
SBF2	1.17176	1.30082
B3GALT4	0.655265	1.30059

### Sheet: Supplementary Table S3
Supplementary Table S3
List of significant DEGs identified in Responders vs Non-Responders comparison for B/Victoria specificity
Gene	log2FC	-log10P
HLA-DQB2	7.96572	11.4836
IGHM	-1.83923	11.0676
DUSP2	-2.09073	9.76364
CNTNAP2	4.185	6.44202
TUBB2A	-2.61445	4.80242
NR4A1	-2.19417	4.78917
RGS2	-1.56278	4.76294
DUSP1	-1.03039	4.53464
NR4A2	-1.49625	4.38432
HSPB1	-1.25373	4.25152
JUNB	-1.11729	4.24337
AHI1	2.34414	4.07989
ZFP36	-0.944612	4.04239
EGR1	-2.67661	4.03509
NEIL1	2.65802	3.7787
LCK	2.18323	3.56846
SERTAD3	-1.3697	3.4595
NR4A3	-3.52154	3.45769
BTNL9	1.44075	3.37577
CTNND1	5.65936	3.32846
LINC01128	-1.61964	3.31356
TEX9	1.30947	3.30271
CD69	-1.00162	3.21728
ATP13A3	-1.50933	3.19138
DUSP5	-1.59884	3.17199
LARGE1	3.97704	2.98545
POU4F1	5.9287	2.85985
IRF2BP2	-0.935642	2.84437
CTPS2	3.38005	2.84264
MCOLN1	-2.62932	2.82519
DHFR	1.84157	2.82445
IGHG3	-0.872866	2.80855
AREG	-1.80901	2.7545
AC104024.1	-2.0534	2.71723
METRNL	-1.2363	2.70723
DNAJC5B	1.4131	2.66497
CLEC2B	-1.21963	2.63544
PRIM1	1.47007	2.62018
DSE	1.13164	2.57312
MARCKSL1	0.856395	2.55694
PTPN7	-2.11326	2.52706
CMTM3	-2.36107	2.51267
TSGA10	1.74497	2.39709
GABPB1-AS1	-0.932722	2.39599
SERTAD1	-1.69366	2.38591
BTN3A2	1.07419	2.37209
LINC00996	2.20394	2.35455
PPP1R9A	4.08414	2.31758
IQGAP2	-1.25304	2.30526
NFATC2	-0.883781	2.27792
POLR2J2	-2.69895	2.27367
AC008074.2	-2.95613	2.26603
MPP6	-1.0018	2.25065
GRAP2	-1.63056	2.23559
IKZF2	3.43539	2.21718
SETD9	3.02554	2.17175
WASF1	-1.93989	2.1666
MAP3K8	-0.773818	2.15921
S100Z	2.3745	2.15329
KLF9	-0.970102	2.13322
RIN3	-0.821575	2.12375
SOWAHD	1.21063	2.11534
TRPS1	-1.47386	2.11107
IFNG-AS1	1.24397	2.08085
YWHAH	-0.667467	2.04704
KCNQ1OT1	-1.58853	2.03449
RAD17	1.1026	2.03238
ARSD	-2.07502	2.02341
SLC2A3	-0.711242	2.02065
ZNF331	-0.921035	2.00557
CAMK4	1.46379	2.00412
CD83	-1.01542	2.00262
RHOB	-0.656056	1.99998
SLC25A28	-0.931404	1.99919
PTOV1-AS1	3.28118	1.98865
PCNT	-1.05069	1.98667
ZNF395	-1.09782	1.95929
EHBP1L1	-0.964494	1.95233
SYNPO	1.39499	1.94418
ACE	-2.60054	1.93769
IQCN	-2.41771	1.9308
SNX9	-0.679321	1.92478
TRBC2	-0.608787	1.9187
FOS	-1.14753	1.91016
GIT1	-1.24506	1.90193
METRN	2.32316	1.89936
AC026356.2	-2.45221	1.88585
QSOX2	-1.10696	1.88564
MON1A	2.12415	1.88438
RC3H1	-0.763362	1.88421
PTPRO	-1.41633	1.88388
GRASP	-1.20233	1.87635
ZNF526	2.9105	1.87438
PLD3	-0.778759	1.86607
HAUS3	-1.29014	1.86245
SPON2	-2.50686	1.86019
2002-03-01	1.55651	1.84838
OSER1	-0.701667	1.84571
KANSL1-AS1	-1.41187	1.84209
TIMP1	-1.2045	1.83621
ZNF282	-2.14223	1.83591
SH2D3A	1.52984	1.82856
GSTP1	-0.724284	1.82278
AC245014.3	1.28989	1.82013
TYW1B	-1.94514	1.80701
ZSWIM9	1.39789	1.80136
NIF3L1	1.27118	1.79158
RTP5	-3.05323	1.78697
FAM83G	-2.17548	1.78236
OTUD1	-0.913165	1.77438
AC233755.1	-1.44702	1.77062
CEMIP2	-1.07938	1.76308
HLA-DQB1	-0.661625	1.76261
RNF185	1.44672	1.76237
CDKN2A	-1.22611	1.75114
TEN1	-0.880614	1.74152
FPGT	1.47655	1.73835
SBDS	-0.635755	1.73647
MZT2A	0.655496	1.7321
PER1	-1.39716	1.72939
RETREG1	-2.40705	1.72885
PLTP	-2.27521	1.72663
CYP4V2	1.26331	1.70152
CCNT1	-0.854073	1.6978
AC253572.2	1.6914	1.6972
ABHD5	1.12887	1.69491
TOP1MT	-1.20662	1.69024
HHLA3	-1.49907	1.68343
POC1B-AS1	2.0084	1.68251
DUSP8	-1.50948	1.67896
ADCK2	1.13769	1.67555
HLA-DQA2	6.93463	1.67339
GK	2.10347	1.66987
AC135507.1	2.44889	1.66565
LINC01857	-0.89909	1.66489
CCDC159	-1.08254	1.66469
SOCS1	0.917231	1.6617
ZNF528	3.03996	1.65518
DNAJC27	1.42629	1.65434
MGST3	-0.69333	1.65374
ANXA4	-0.664031	1.65158
TSPO	0.732553	1.65011
AC091045.1	1.71111	1.64952
AC058791.1	-1.56555	1.64015
NUDT19	2.37768	1.63699
PRMT7	1.10797	1.63529
EPHA4	1.17783	1.63467
MRPS5	0.70414	1.63328
LGALS1	-0.667425	1.63149
ST7	-1.73629	1.62128
SNHG8	-0.555463	1.61834
GDPD5	1.47809	1.61318
PXN	2.93955	1.60871
IGHG4	0.864806	1.60811
TATDN2	1.25401	1.60266
LCMT2	-2.30131	1.60216
FDFT1	0.6879	1.60125
PANK3	-1.22078	1.59807
DDX20	1.33973	1.5978
AK8	1.52252	1.59524
AC124248.1	1.71169	1.59328
CLASP1	1.18043	1.59037
DEGS1	0.679201	1.5902
LINC00641	-2.20272	1.5868
MOXD1	-1.0619	1.58345
FCGR2B	-0.58559	1.57968
ZNF581	0.651394	1.57915
MTFR1	-1.74932	1.57356
UBALD1	-1.12572	1.5729
TMEM189	1.30239	1.57082
MBD5	-0.742852	1.57004
GPAM	-1.9507	1.56496
METTL18	1.2831	1.56166
THADA	-1.07119	1.55571
NARS2	1.37085	1.55345
C1RL-AS1	-1.13667	1.55011
TNFRSF17	1.20489	1.53883
AC092944.1	1.98396	1.53876
NFKBID	-0.931393	1.5352
NEXN	-1.99242	1.53404
BEND4	-1.34519	1.53065
PPP1R16A	-2.36351	1.53007
SBF2	1.40259	1.52858
GANC	-0.762652	1.52849
SGPP2	1.73177	1.528
AP3M2	1.15966	1.52695
ASAP1	-1.01889	1.523
ACAT1	0.826143	1.51971
C15orf40	-0.655192	1.51887
AC006115.2	2.89134	1.5159
PASK	1.0909	1.51388
GYG1	-0.88181	1.50763
UBXN11	-0.880352	1.50691
ZMYM5	0.78183	1.50585
CREB3L2	-1.94559	1.50225
BRIP1	1.88372	1.49655
SH2B2	0.795496	1.49311
IDH3A	-0.855096	1.49266
REXO4	0.895592	1.49237
AL135905.2	-0.756528	1.48576
SART1	-0.706663	1.4843
KCNAB2	0.989357	1.4797
ENC1	-1.38025	1.47953
LLGL2	-1.16228	1.47693
NBPF12	1.67951	1.47458
AC240274.1	-1.86491	1.47388
TMEM191B	1.66305	1.47208
CCDC28B	1.56745	1.47025
LMO2	0.884756	1.46882
C15orf41	-1.45497	1.46852
SMAGP	0.85835	1.46771
SIGIRR	0.638111	1.46751
SCCPDH	1.2239	1.46508
PARP8	0.738914	1.46465
CORO2A	2.20754	1.46462
SPATA24	2.74296	1.46439
KCNQ1	-0.98094	1.46252
FLVCR1-DT	1.74814	1.45999
PARM1	0.85455	1.45801
ZNF738	1.08702	1.45732
CD55	-0.584949	1.45298
SAT1	-0.586615	1.44737
MICAL1	-0.771611	1.44434
MHENCR	-0.808371	1.44377
NPC2	-0.595963	1.44275
GSTZ1	1.19406	1.44034
TMEM53	2.54492	1.43899
MT1X	-1.43552	1.43823
AC021678.2	-1.24091	1.43649
SH3RF1	-1.57813	1.43603
FAM222B	-1.25206	1.43358
ESD	0.661553	1.43326
TRIB1	-1.87239	1.43299
PRXL2A	-1.27766	1.42968
CAMTA1	-0.630409	1.42754
RPUSD4	1.25909	1.42655
SEMA4A	-2.47638	1.42275
GPR155	2.39165	1.42136
PNMA5	-1.57537	1.41944
EPG5	-1.31876	1.41645
MSRB2	1.10283	1.41595
BRF2	2.12802	1.41383
GPR160	0.934187	1.41054
ZDHHC12	-0.776069	1.40179
EMP3	-0.551897	1.39929
MAPK6	-1.16238	1.39587
KLF8	1.09799	1.39553
IDH2	0.627292	1.3926
OTUD6B-AS1	-0.698297	1.39141
PLOD3	-1.13032	1.38744
SLC38A11	2.05573	1.38411
MOB1B	1.95244	1.38324
EID2	1.03277	1.38232
DGKG	-1.18628	1.3818
SOCS3	-2.03408	1.38055
TGIF1	-0.906855	1.3793
MFAP1	1.50522	1.37919
NAA50	-0.589644	1.37897
MNDA	-0.776729	1.37891
CPNE5	0.524172	1.37861
HTR3A	1.50457	1.3786
LINS1	1.59084	1.37655
BEND5	0.97014	1.36975
CBY1	3.10569	1.36876
ZNF254	-1.34253	1.36871
UTP14A	1.00773	1.36806
SELENOO	-0.881084	1.36797
THAP7-AS1	1.30734	1.36714
AL031595.3	2.9966	1.36589
HIST1H2AL	1.53493	1.36554
TRAC	0.99687	1.36185
NSUN2	0.767347	1.36184
ARNT	1.14505	1.35363
COMMD5	0.907261	1.35307
RETREG2	-0.631092	1.34942
TYMP	-0.635083	1.3474
C1orf216	1.50308	1.34697
ATG4C	-0.814817	1.34623
LRRC40	-1.02955	1.34577
HCK	-0.770935	1.34433
FGD6	1.45108	1.34105
ATG16L1	-1.13221	1.34097
RAB27A	0.964237	1.33495
UBE2N	0.500421	1.33451
AL136419.3	1.19312	1.33282
GPRASP1	-1.78809	1.33218
DRAM2	0.524452	1.33201
KIAA0930	-1.06577	1.33172
ZMYND8	0.690944	1.33047
PPA2	0.624201	1.32833
AC113143.3	2.71046	1.32514
ZNF551	-1.72772	1.3195
LINC01480	0.920213	1.31662
CPM	2.48922	1.31657
CDK7	1.25511	1.3153
MARF1	0.589955	1.31107
XXYLT1	1.92151	1.30548
IMMP1L	0.857882	1.30429
NLK	1.85258	1.30375

### Sheet: Supplementary Table S4
Supplementary Table S4
List of significant DEGs identified in Responders vs Non-Responders comparison for B/Yamagata specificity
Gene	log2FC	-log10P
LCN8	5.39406	16.189
PMAIP1	-2.09001	6.3255
C5	-6.9045	4.18874
HLA-DQA2	8.11179	4.12681
OAS2	2.10243	4.07617
CCDC24	6.76183	3.9257
TUBB2A	-3.98712	3.9025
SATB1	-4.16188	3.70496
RETREG1	-3.59497	3.66679
PLCD1	-6.65112	3.6453
JUNB	-1.25395	3.51643
BTNL9	1.76782	3.50832
PLTP	-6.49029	3.41544
AL445524.1	-6.50049	3.35393
STAM	2.65313	3.33115
FLVCR1-DT	3.51163	3.30768
LINC00571	-6.23406	3.16799
BCL2	-1.18652	3.14301
AC093330.1	4.10032	3.13421
CD83	-1.36812	3.07595
THRA	-3.41008	3.02156
CASTOR3	6.14923	3.01978
UBR4	1.38563	2.9443
SOCS3	-3.48624	2.90715
EXT1	6.04991	2.89348
VPS13B-DT	-3.0604	2.86323
IGHG2	-1.49153	2.86027
LINC00539	6.05902	2.86006
SNX18	2.01881	2.82876
AC012236.1	1.41045	2.82451
NR4A1	-2.76128	2.80609
PPM1F	6.0113	2.78302
MX1	1.72685	2.76792
MTBP	-5.84841	2.7502
ZAP70	6.74505	2.74446
S100A4	-1.00905	2.73072
FRY	-5.90545	2.72657
AGO3	-1.38125	2.7069
FTCDNL1	-6.05181	2.70336
LRMP	1.15108	2.66521
E2F3	6.00124	2.6606
P2RX7	5.84435	2.60797
TEN1	-1.37645	2.60077
FAM104A	1.66778	2.5934
AC004906.1	5.99765	2.58002
SMYD5	-2.99216	2.53863
GIHCG	3.10766	2.53759
MAPK8	-2.31045	2.5209
AL109628.2	-5.78731	2.50622
PDE3B	-4.17513	2.49307
SCYL3	-2.5646	2.48678
PHGDH	-6.11496	2.48088
LCMT2	-5.71696	2.47959
SLC66A2	-1.43203	2.47789
AC246817.1	-3.30035	2.47777
PARP2	3.71448	2.47026
GRAP	1.30045	2.45959
AC003102.1	-5.54579	2.44838
PAXIP1	-3.14963	2.44507
AREG	-2.17112	2.43692
GABPB1	-1.69773	2.41203
AC008074.2	-5.63999	2.40656
SLC43A2	-1.67757	2.40114
TREM1	5.8295	2.39473
CENPL	-5.61295	2.38857
AHDC1	5.59071	2.3839
IFIT1	5.82462	2.37921
TXNRD2	2.31462	2.37146
CISD1	1.49841	2.35528
DHFR	2.19599	2.32697
BCAS2	-1.09935	2.31189
AC073655.3	5.64225	2.31153
FAM111B	5.55133	2.30659
CHPF2	2.41683	2.29613
LINC00944	-2.57439	2.26146
GAB2	-3.26881	2.24604
SASH3	0.934224	2.243
UTP14A	1.46224	2.22976
LINC00996	3.1175	2.21842
PPP1R16A	-5.37841	2.21808
EXOC5	1.3602	2.21516
IFITM1	0.910558	2.20882
IGLC1	-1.10565	2.20729
ZNF117	2.18437	2.20197
SLC25A19	1.66291	2.19892
KIF21A	-5.42945	2.1972
DEGS2	5.56074	2.18707
FAM160A2	2.97765	2.18681
GSPT2	-1.70167	2.17778
DHRS9	1.94662	2.17515
MIB1	-2.95205	2.17449
GTSF1	-2.20015	2.16801
RTP5	-5.88404	2.16126
HHAT	2.9456	2.15789
GCNT1	1.80489	2.15724
NEK3	2.50764	2.14971
SBDS	-0.869253	2.14393
GRPEL1	-1.37681	2.14376
MAPK6	-1.95966	2.13248
RAB24	1.01483	2.13036
METTL8	-1.3827	2.12233
PPP2R2D	-1.40029	2.12087
ECHDC2	1.50799	2.12013
BTN2A2	1.34113	2.1086
BICRA	5.54803	2.10085
PARVB	-1.33489	2.10021
WARS2	-1.92477	2.09036
MYO1E	-1.82603	2.08794
JAKMIP2	-5.56781	2.08763
BUD13	2.00503	2.08249
ALG10B	3.49201	2.08244
CD19	0.94176	2.06618
UQCC2	1.11797	2.06608
CGGBP1	1.05711	2.06084
SLC49A4	-1.61383	2.05169
PUS10	2.45735	2.04764
BBS1	2.30899	2.03947
AL158152.1	-3.13394	2.03867
SLC35A1	-1.56466	2.03157
PTPRO	-2.05188	2.02854
SFR1	1.91867	2.02553
ADAP2	-2.24311	2.01466
NCKAP5L	5.42984	2.01019
SPHK2	2.62344	2.01007
RRAGB	-1.54175	2.00951
TNFRSF17	1.49724	2.0003
SKAP1	2.0983	1.99706
LZTFL1	-1.79677	1.99684
MTRNR2L8	6.68616	1.98338
NXPH4	-1.55191	1.98219
MGST3	-0.912117	1.97727
KPTN	2.83075	1.97306
SMYD3	-1.49343	1.97292
MYBL2	-2.01899	1.97171
DDI2	1.64469	1.9649
NSUN2	1.11759	1.96031
PRCP	-1.1142	1.95578
BTN3A3	1.25494	1.9534
DTD2	-1.67369	1.94793
PER1	-1.95434	1.9451
AC124248.1	2.82136	1.9419
EMC9	2.40496	1.93891
CKS2	1.68521	1.93739
TRAF3IP3	0.724687	1.9341
TOP3A	1.76417	1.93374
USP51	-5.28638	1.93208
PPARD	-1.99932	1.91333
SLC15A2	3.04453	1.9061
SMARCAL1	1.54909	1.90515
PAX5	0.826471	1.90466
FBXL12	1.46002	1.90256
ZNF527	3.30732	1.90151
ZNF710	-3.37677	1.89905
GNG11	-2.82511	1.8983
ZNF555	-5.47757	1.89699
DHX57	2.01831	1.89343
HSPA14	3.40665	1.87581
AL353807.5	3.51509	1.87486
MS4A7	1.19548	1.86843
ZXDC	1.32205	1.86603
AC004812.2	2.3502	1.86278
C19orf38	-1.6552	1.85956
RMI1	2.18183	1.85694
CYP4V2	1.6377	1.84804
ETNK1	0.917347	1.84767
PRIM1	1.57018	1.84679
STK10	0.817148	1.83385
PCK2	0.956673	1.83363
ACP6	-2.74817	1.82751
SLU7	-0.932834	1.81918
RGS13	-7.85097	1.81592
GK	2.74993	1.80603
TMCC3	2.46269	1.79987
RAB4A	0.917828	1.79759
FBXO5	2.03925	1.79327
CERS6	2.35791	1.79327
PPP1R8	1.65705	1.7932
PHF8	1.47808	1.79205
GABPB2	1.91822	1.79093
CYB561D2	0.942994	1.78714
SYNPO	1.60607	1.7854
ZMYND8	0.953035	1.77719
IFT122	5.114	1.77589
TMEM156	0.802875	1.76601
PASK	1.47507	1.7644
MAP3K13	-1.3143	1.76258
ELOF1	0.843409	1.76017
ZNF318	1.21703	1.76014
SLC2A1	-1.08999	1.75506
MYC	-0.892849	1.75416
EIF2AK4	-1.12833	1.7495
PTOV1-AS1	3.42152	1.7477
ARL14	-2.80701	1.74624
CXXC1	1.04359	1.74557
CRTC3	1.16074	1.74061
SEPTIN11	1.36337	1.73634
TLK1	-0.774304	1.7334
ZSCAN29	-1.70537	1.73148
ZSCAN26	1.72664	1.72805
WDR81	-2.71199	1.72394
KCNQ1	-1.28211	1.723
NETO2	-5.01717	1.7204
STAT1	1.08595	1.71987
ENDOV	2.07279	1.70775
FANCF	1.43096	1.70684
KLRG1	3.20394	1.70184
PRDM10	2.62867	1.69652
TSPYL4	-1.58673	1.68902
AHI1	1.89031	1.6882
IL4R	0.937118	1.68582
C1RL-AS1	-1.50774	1.68492
AC132938.3	-3.1903	1.68162
DIS3L	1.42126	1.68067
TARDBP	0.934488	1.67773
CACTIN	2.27191	1.67553
AC004943.2	-5.17022	1.6722
PSD4	1.09645	1.66993
SLC38A11	4.84216	1.66927
HIST1H2AK	-2.09049	1.66822
CIR1	-0.802114	1.66404
NEB	2.8759	1.6634
SUPT20H	1.04163	1.66312
USF3	-1.18546	1.66183
GALNTL6	2.37095	1.65888
ZNF777	3.10712	1.6584
CBX6	-1.55839	1.65622
AC020659.1	2.57081	1.65501
ATG4C	-1.1836	1.65301
DDX52	1.15854	1.65265
AC233755.2	-2.98571	1.65217
LILRB4	5.38995	1.65029
SLC35D2	-1.19956	1.64567
NUSAP1	2.71956	1.64346
PIP4P2	-1.31409	1.64169
GOLIM4	-1.92512	1.6353
HSD17B10	-0.936535	1.63449
CPM	4.91185	1.63339
PPP1R3F	-2.00583	1.63284
P2RX5	0.689148	1.62633
NAA15	1.0686	1.62516
LRRC40	-1.48252	1.62496
RASSF6	-1.95657	1.62277
TTC21B	-1.76939	1.62017
ZNF264	1.4208	1.61754
CMPK2	3.33166	1.61659
SPATA5	-1.63113	1.61515
CBR1	-1.07959	1.61515
SLC37A3	-3.14911	1.61246
CIPC	2.16463	1.61244
PLPP5	0.774248	1.61179
AC240274.1	-2.60269	1.60747
NUP50	0.941795	1.60415
HDGFL2	1.04896	1.59989
ELP2	-0.958537	1.59968
ZNF700	2.42328	1.59881
SELPLG	2.01064	1.59299
KLHL7	1.40974	1.59143
SELENOO	-1.21644	1.58925
SSR3	0.763153	1.58789
NECAB3	-2.2823	1.58527
LARP1	-1.08416	1.58515
ZGRF1	-2.65234	1.58423
MICB	-1.6809	1.58128
ELP5	0.970616	1.57935
BTRC	-1.84369	1.5782
NEIL2	1.57911	1.5751
AC004241.1	2.6808	1.57496
AL513550.1	2.34338	1.56953
TXNL4B	2.16633	1.5664
ZNF615	2.28807	1.56442
DUSP5	-1.53814	1.56422
HOOK2	-1.32323	1.5633
AP1S3	-1.60471	1.56239
DNTTIP2	-0.701655	1.55853
SYNE1	0.871282	1.55793
API5	0.930969	1.55655
PLEKHO2	1.58952	1.55514
LINC02397	0.847537	1.55419
ATF7	1.07042	1.55306
EPS15L1	-0.864936	1.54844
CD151	-1.26046	1.54679
FBXO6	1.61016	1.54448
ITPKC	2.53819	1.54354
VGLL4	1.14737	1.54184
CENPN	-2.51406	1.54095
MRPL27	0.959649	1.54071
SEMA4D	1.07881	1.53965
PDLIM1	-0.662972	1.53775
EID2	1.35674	1.53753
ZFYVE16	1.42904	1.53735
PRKAR1A	-0.851787	1.53562
AC090152.1	1.49146	1.53548
NOB1	1.00253	1.5353
KIF9	1.4664	1.53366
IKZF5	-1.38002	1.53365
DHX58	2.30512	1.53276
SPATA33	-1.87082	1.5313
INPP5B	1.09143	1.52522
POMC	1.39038	1.52159
FAAP100	-1.42595	1.51555
COLGALT1	2.15638	1.51214
CTBP1-DT	-1.91202	1.51101
ARRDC3	-0.914969	1.51095
MRRF	-1.08852	1.51059
SVIP	-0.86632	1.50965
GPR183	-0.626705	1.50226
ZNF25	2.27132	1.50187
WAC-AS1	0.937924	1.50092
SH3BP2	1.24203	1.5005
GFM1	-1.03413	1.49821
VAV3	0.882601	1.49814
HCFC1	1.12064	1.49809
NEXN	-2.58291	1.49757
SIPA1L1	-0.92244	1.49653
HABP4	1.59376	1.49513
NIT1	1.35939	1.49398
TMPO	-0.711568	1.49311
SLC25A28	-1.00601	1.49226
MAPK10	-4.49675	1.49206
AMFR	-0.714168	1.48895
CALHM6	-0.95466	1.48853
RADX	-2.25876	1.48771
BTBD10	-1.3689	1.48572
ZNF394	-0.853781	1.48416
TGM2	-3.01248	1.48409
RBM38	-0.757365	1.48206
POLR3D	1.49533	1.48086
SLC25A53	1.48546	1.47827
COQ7	1.40952	1.47794
ZNF85	1.31164	1.47706
CCDC18	1.19308	1.47631
PECAM1	-1.44585	1.4749
KCNAB2	1.27475	1.47421
PARL	-0.878979	1.47336
ZNF358	-1.90394	1.47153
TMEM43	-1.2219	1.47086
ATF2	1.11004	1.46958
HSPA1A	1.48541	1.46798
PSMF1	-0.706099	1.46716
HLA-DQA1	-0.632026	1.46677
BRF2	2.6979	1.46487
HIST2H2AC	-1.2169	1.46322
PNPLA4	-1.64656	1.4631
HHLA3	-1.7005	1.46256
CDC42SE2	-0.725302	1.45886
MED10	-0.706647	1.45767
HOMER1	4.65972	1.45758
CLCN7	-1.26348	1.45718
MTRNR2L12	-0.74776	1.45441
ZNF577	-3.33734	1.45005
LCK	1.72881	1.44789
CD6	-3.02071	1.44619
DIRAS1	-2.88552	1.44618
FASTK	1.02972	1.44501
SUPV3L1	-1.05375	1.444
NDFIP1	-0.775666	1.44375
B4GALT1-AS1	2.59607	1.44145
ICOSLG	-1.91511	1.44138
CBY1	-3.41684	1.43755
MINDY3	-1.79324	1.43656
ZNF791	0.901347	1.43346
RNF111	-0.897665	1.43237
MED29	0.975764	1.43062
WDR1	0.741782	1.42952
MTF1	1.36233	1.42844
GBA2	1.32922	1.42778
AC026979.2	2.03999	1.42649
RELB	-0.706194	1.42564
C11orf21	-1.87919	1.42457
ATP8B1	-2.44793	1.42324
PDCD7	0.801489	1.42304
ZNF718	-1.49122	1.42253
VPS13B	1.00331	1.42241
TRIM26	1.01109	1.42165
GBA	1.2784	1.41771
C14orf119	0.938096	1.41753
SERTAD3	-1.18584	1.41274
NME4	1.42108	1.41102
CCDC47	0.95963	1.41047
MRPL11	-0.713349	1.41013
TOP1MT	-1.40933	1.40834
TAF5L	-1.61597	1.40603
INTS8	1.10577	1.40554
AL627171.1	1.90752	1.40508
XYLT1	-2.07712	1.40254
AC114980.1	-2.65036	1.40201
TMED5	0.710356	1.39998
ZNF444	1.38141	1.39711
SMIM1	-2.50458	1.39576
TNFAIP8L1	1.30553	1.39467
NSMCE2	-1.34921	1.39389
SDHAF4	-2.05729	1.39309
THAP6	1.41908	1.39236
ABCC1	-1.10373	1.39219
DEAF1	1.05316	1.39147
RAP2C-AS1	1.59113	1.38967
SH3YL1	-0.971901	1.38598
AL133243.2	2.84982	1.38559
DUSP1	-0.775818	1.38527
DNASE1L3	4.41155	1.38404
C1GALT1	-0.784645	1.37625
HSF1	-0.693023	1.37538
ATE1	0.95701	1.37358
CTBP1	-0.657924	1.3722
NUMB	-0.821686	1.36997
GPR155	2.55314	1.36986
RLF	-0.952922	1.3678
AC141272.1	-2.87479	1.36775
CSKMT	1.54536	1.3653
ARHGEF3	0.953558	1.36504
ABHD4	1.63602	1.36141
CCSER2	1.02925	1.36088
MRPS5	0.768347	1.36061
RAB37	0.921336	1.35944
DNAJA4	-2.52013	1.35925
EIF4EBP2	0.841412	1.35925
ABCC4	1.41522	1.35908
CAMKK2	1.71714	1.35724
TC2N	-2.23981	1.35681
EZH2	1.95561	1.35474
MYADM	0.875928	1.3514
ZNF717	1.55014	1.34725
KNTC1	1.5997	1.34474
PPP2R5C	-0.840613	1.34463
TRMT13	-1.09044	1.34356
AK8	1.62245	1.34347
HSD17B7	1.43401	1.34292
USP7	-0.930253	1.34259
GBP1	1.99748	1.34125
AC022182.2	1.91531	1.33907
LINC01003	1.50999	1.33626
BBS4	2.75134	1.33561
LSM12	-0.818486	1.3349
DNAJB9	-0.979889	1.33347
POGZ	-0.898164	1.33299
EFCAB11	-1.8638	1.33201
AL731577.2	-2.15344	1.32909
RNGTT	1.2012	1.32564
CABP4	-2.53457	1.32557
ATP13A3	-1.36929	1.32521
GFER	-0.853366	1.32499
AL022069.3	2.04886	1.32463
PSENEN	-0.741437	1.32442
THYN1	0.944263	1.32146
PELI1	-0.795581	1.32104
PHF21A	0.953928	1.32101
ZNF268	-1.90392	1.32095
AC009226.1	2.50001	1.31997
STARD4	1.57469	1.31954
IDUA	1.53011	1.31821
CMC4	1.4515	1.31733
SH2D3A	1.60235	1.31633
SLC25A11	-0.816044	1.31608
ASCC1	1.11349	1.3152
FER	-1.40833	1.31422
AC116158.3	2.56829	1.31195
RPL22L1	0.571087	1.31192
RNF139-AS1	2.3832	1.31007
BEND4	-1.50072	1.30986
RBPMS2	1.94772	1.30897
EFCAB2	-1.57888	1.3073
SH3RF1	-1.79821	1.30686
ZNF559	-1.40141	1.30671
TCTN3	0.998678	1.30584
IFI44L	2.37566	1.30582
TSPAN13	1.01402	1.30534
PAPOLG	1.15236	1.30465
KIAA0930	-1.35918	1.30461
ZC4H2	-2.29028	1.30383
ZNF331	-1.02008	1.30317
ST6GAL1	0.748802	1.30296
PPP1R10	0.807745	1.30186
TMEM143	-2.13032	1.30084
PREP	1.2812	1.3003
